# Deep transfer learning for reducing health care disparities arising from biomedical data inequality

**DOI:** 10.1101/2020.01.11.902957

**Authors:** Yan Gao, Yan Cui

## Abstract

As artificial intelligence (AI) is increasingly applied to biomedical research and clinical decisions, developing unbiased AI models that work equally well for all racial and ethnic groups is of crucial importance to health disparity prevention and reduction. However, the biomedical data inequality between different racial and ethnic groups is set to generate new health care disparities through data-driven, algorithm-based biomedical research and clinical decisions. Using an extensive set of machine learning experiments on cancer omics data, we found that current prevalent schemes of multiethnic machine learning are prone to generating significant model performance disparities between racial groups. We showed that these performance disparities are caused by data inequality and data distribution discrepancies between racial groups. We also found that transfer learning can improve machine learning model performance for data-disadvantaged racial groups, and thus provides a novel approach to reduce health care disparities arising from data inequality among racial groups.

---

Artificial intelligence (AI) is fundamentally transforming biomedical research and health care systems are increasingly reliant on AI-based predictive analytics to make better diagnosis, prognosis, and therapeutic decisions^1-3^. Since data are the most important resources for developing high-quality AI models, data inequality among racial/ethnic groups is becoming a global health problem in the AI era. Recent statistics showed that samples from cancer genomics research projects, including the TCGA^4^, TARGET^5^, OncoArray^6^, and 416 cancer-related genome-wide association studies, were collected primarily from Caucasians (91.1%), distantly followed by Asians (5.6%), African Americans (1.7%), Hispanics (0.5%) and other populations (0.5%)^7^. Most clinical genetics and genomics data have been collected from individuals of European ancestry and racial diversity of studied cohorts has largely remained the same or even declined in recent years^8,9^. As a result, non-Caucasian racial groups, which constitute about 84% of the world’s population, have a long-term cumulative data disadvantage. Inadequate training data may lead to non-optimal AI models with low prediction accuracy and robustness, which may have profound negative impacts on health care for the data-disadvantaged racial/ethnic groups^9,10^. Thus, data inequality between racial groups is set to generate new health care disparities.

The current prevalent scheme of machine learning with multiethnic data is the mixture learning scheme in which data for all racial/ethnic groups are mixed and used indistinctly in model training and testing (**Fig. 1**). Under this scheme, it is unclear whether the machine model works well for all racial/ethnic groups involved. Using a broad set of machine learning experiments, we found that the mixture learning scheme tends to produce models with relatively low prediction accuracy for data-disadvantaged minority groups, due to data distribution mismatches between racial groups. Therefore, the mixture learning scheme often leads to unintentional and even unnoticed model performance gaps between racial groups. An alternative approach is the independent learning scheme in which data from different racial/ethnic groups are used separately to train independent models for each racial/ethnic group (**Fig. 1**). This learning scheme also tends to produce models with low prediction accuracy for data-disadvantaged minority groups due to inadequate training data. We found that the transfer learning^11-13^ scheme (**Fig. 1**), in many cases, can provide more accurate and robust machine learning models for data-disadvantaged racial groups. We anticipate that this work will provide a starting point for a new multiethnic machine learning paradigm that implements regular tests of the performance of machine learning models on all racial/ethnic groups to identify model performance disparities between racial groups, and that uses transfer learning or other techniques to reduce performance disparities. Such a new paradigm is essential for reducing health care disparities arising from long-standing biomedical data inequality among racial groups.

**Figure 1.**

Multiethnic machine learning schemes. In the mixture learning scheme, a model is trained and tested on the data for all racial/ethnic groups. In the independent learning scheme, a model is trained and tested for each racial/ethnic group using its own data. In the transfer learning scheme, a model is trained on the majority group data, then the knowledge learned is transferred to assist the development of a model for each minority group.
