## Supplementary Table 1 for "Deep transfer learning for reducing health care disparities arising from biomedical data inequality"

### Sheet: The 224 learning tasks
Machine Learning Task	Cancer Type	Feature Type	Clinical Outcome Endpoint	Event Time Threshold (Year)	AA-Positive	AA-Negative	EA-Positive	EA-Negative	Proportion of Differentially Expressed Features between Racial Groups	Pearson correlation coefficient between the logistic regression parameters for the AA and EA groups	Proportion of AA patients	AUROC for Mixture 0	AUROC for Mixture 1	AUROC for Mixture 2	AUROC for Independent 1	AUROC for Independent 2	AUROC for Transfer Learning	Figure	Transfer Learning Method
GBMLGG-AA/EA-Protein-OS-3YR	GBMLGG	Protein	OS	3	6	17	138	201	0.26455	0.171904	0.063536	0.884284	0.892427	0.70049	0.890944	0.54853	0.781863	Fig. 3A	Contrastive Classification Semantic Alignment
PRAD-AA/EA-mRNA-PFI-3YR	PRAD	mRNA	PFI	3	27	6	139	59	0.045	-0.070436	0.142857	0.714013	0.733167	0.536728	0.740946	0.499074	0.724074	Fig. 3B	Contrastive Classification Semantic Alignment
KIPAN-AA/EA-Protein-DSS-3YR	KIPAN	Protein	DSS	3	30	9	325	81	0.201058	0.010913	0.08764	0.762319	0.772931	0.663148	0.744809	0.543889	0.728148	Fig. 3C	Contrastive Classification Semantic Alignment
PanGyn-AA/EA-mRNA-DFI-5YR	PanGyn	mRNA	DFI	5	18	25	83	135	0.065	0.037789	0.164751	0.786931	0.798434	0.728444	0.805047	0.698444	0.767	Fig. 3D	Fine-tuning algorithm 1
GBMLGG-AA/EA-Protein-DSS-3YR	GBMLGG	Protein	DSS	3	6	16	133	182	0.243386	0.17868	0.065282	0.87415	0.881662	0.695312	0.880821	0.520312	0.757292	Supplementary Fig. 4C	Contrastive Classification Semantic Alignment
KIPAN-AA/EA-Protein-PFI-3YR	KIPAN	Protein	PFI	3	27	18	281	144	0.21164	0.006457	0.095745	0.733768	0.746439	0.613992	0.752468	0.485185	0.668107	Supplementary Fig. 4D	Contrastive Classification Semantic Alignment
KIPAN-AA/EA-Protein-OS-3YR	KIPAN	Protein	OS	3	31	12	329	117	0.174603	0.040837	0.087935	0.707736	0.715243	0.631317	0.688585	0.530645	0.664113	Supplementary Fig. 4E	Contrastive Classification Semantic Alignment
BRCA-AA/EA-Protein-OS-4YR	BRCA	Protein	OS	4	39	10	216	57	0.152174	0.148148	0.000436	0.650506	0.680925	0.483205	0.701949	0.556154	0.614103	Supplementary Fig. 4F	Fine-tuning algorithm 2
BLCA-AA/EA-mRNA-OS-1YR	BLCA	mRNA	OS	1	14	6	231	68	0.06	0.173855	0.062696	0.674986	0.672081	0.706548	0.659546	0.457738	0.680357		Contrastive Classification Semantic Alignment
BLCA-AA/EA-mRNA-PFI-1YR	BLCA	mRNA	PFI	1	9	9	191	92	0.03	-0.006106	0.059801	0.66055	0.649508	0.771605	0.642975	0.708025	0.774074		Fine-tuning algorithm 1
BRCA-AA/EA-mRNA-DSS-2YR	BRCA	mRNA	DSS	2	95	8	458	17	0.055	0.091213	0.178201	0.7286	0.73356	0.658289	0.669651	0.587105	0.755395		Fine-tuning algorithm 1
BRCA-AA/EA-mRNA-DSS-3YR	BRCA	mRNA	DSS	3	70	13	331	31	0.105	0.109975	0.186517	0.669925	0.644313	0.683242	0.622473	0.646758	0.758626		Fine-tuning algorithm 1
BRCA-AA/EA-mRNA-DSS-4YR	BRCA	mRNA	DSS	4	55	14	246	35	0.125	0.119626	0.197143	0.68644	0.668235	0.687857	0.654082	0.642922	0.716948		Fine-tuning algorithm 1
BRCA-AA/EA-mRNA-DSS-5YR	BRCA	mRNA	DSS	5	42	14	189	41	0.125	0.226608	0.195804	0.667816	0.65611	0.671769	0.648284	0.657823	0.707398		Fine-tuning algorithm 1
BRCA-AA/EA-mRNA-OS-2YR	BRCA	mRNA	OS	2	95	9	474	28	0.11	-0.016132	0.171617	0.656854	0.660398	0.598772	0.593648	0.56731	0.686082		Fine-tuning algorithm 1
BRCA-AA/EA-mRNA-PFI-2YR	BRCA	mRNA	PFI	2	92	14	459	41	0.12	-0.024575	0.174917	0.693602	0.705734	0.599961	0.689622	0.597632	0.567081		Contrastive Classification Semantic Alignment
BRCA-AA/EA-Protein-DFI-2YR	BRCA	Protein	DFI	2	57	5	315	23	0.148148	0.12476	0.155	0.6667	0.687688	0.545439	0.678378	0.392105	0.542456		Fine-tuning algorithm 1
BRCA-AA/EA-Protein-DSS-3YR	BRCA	Protein	DSS	3	50	8	273	28	0.164021	0.071865	0.16156	0.668701	0.696998	0.548375	0.740679	0.556875	0.598125		Fine-tuning algorithm 1
BRCA-AA/EA-Protein-DSS-4YR	BRCA	Protein	DSS	4	39	8	204	32	0.132275	0.070204	0.166078	0.697531	0.729105	0.555288	0.756396	0.598397	0.578846		Fine-tuning algorithm 1
BRCA-AA/EA-Protein-DSS-5YR	BRCA	Protein	DSS	5	29	8	155	37	0.095238	0.086099	0.161572	0.651534	0.674272	0.54569	0.718605	0.591379	0.603879		Fine-tuning algorithm 1
BRCA-AA/EA-Protein-PFI-1YR	BRCA	Protein	PFI	1	114	5	562	19	0.26455	0.08173	0.17	0.672892	0.748221	0.380351	0.618838	0.277632	0.474649		Contrastive Classification Semantic Alignment
BRCA-AA/EA-Protein-PFI-2YR	BRCA	Protein	PFI	2	67	8	377	37	0.174603	0.107256	0.153374	0.716712	0.754093	0.528731	0.746028	0.321455	0.500187		Fine-tuning algorithm 1
BRCA-AA/EA-Protein-PFI-4YR	BRCA	Protein	PFI	4	38	12	199	66	0.116402	0.065638	0.15873	0.664979	0.677562	0.591338	0.698424	0.623026	0.589912		Fine-tuning algorithm 1
CESC-AA/EA-mRNA-DSS-4YR	CESC	mRNA	DSS	4	9	6	45	25	0.02	0.104054	0.176471	0.703315	0.701822	0.707407	0.726089	0.560185	0.613889		Contrastive Classification Semantic Alignment
CESC-AA/EA-mRNA-DSS-5YR	CESC	mRNA	DSS	5	8	6	32	25	0.035	0.195041	0.197183	0.700242	0.709	0.654167	0.730812	0.528125	0.601042		Fine-tuning algorithm 1
CESC-AA/EA-mRNA-OS-4YR	CESC	mRNA	OS	4	9	6	46	35	0.03	0.138428	0.15625	0.737738	0.744969	0.700926	0.749876	0.550926	0.709259		Contrastive Classification Semantic Alignment
CESC-AA/EA-mRNA-OS-5YR	CESC	mRNA	OS	5	8	6	33	35	0.03	0.152976	0.170732	0.746282	0.752944	0.715625	0.78974	0.521875	0.636458		Contrastive Classification Semantic Alignment
CESC-AA/EA-mRNA-PFI-2YR	CESC	mRNA	PFI	2	14	7	83	30	0.045	-0.027976	0.156716	0.658777	0.64996	0.729592	0.649639	0.691327	0.69949		Fine-tuning algorithm 2
CESC-AA/EA-mRNA-PFI-3YR	CESC	mRNA	PFI	3	11	7	58	34	0.035	-0.010158	0.163636	0.665465	0.654488	0.713636	0.665543	0.658442	0.654545		Fine-tuning algorithm 2
CESC-AA/EA-mRNA-PFI-4YR	CESC	mRNA	PFI	4	9	8	42	35	0.03	-0.03303	0.180851	0.701801	0.689932	0.753472	0.69102	0.634722	0.665278		Fine-tuning algorithm 2
CESC-AA/EA-mRNA-PFI-5YR	CESC	mRNA	PFI	5	8	8	29	35	0.02	-0.023364	0.2	0.704054	0.690936	0.750781	0.721478	0.610156	0.669531		Fine-tuning algorithm 1
COAD-AA/EA-mRNA-DSS-4YR	COAD	mRNA	DSS	4	6	10	50	48	0.095	0.125945	0.140351	0.660237	0.65925	0.604167	0.650583	0.425	0.626667		Contrastive Classification Semantic Alignment
COAD-AA/EA-mRNA-DSS-5YR	COAD	mRNA	DSS	5	5	10	36	49	0.095	0.134141	0.15	0.66174	0.663577	0.62	0.609269	0.511	0.61		Contrastive Classification Semantic Alignment
COADREAD-AA/EA-mRNA-DSS-2YR	COADREAD	mRNA	DSS	2	23	9	238	53	0.04	-0.057031	0.099071	0.663543	0.632603	0.839372	0.607955	0.58744	0.835266		Contrastive Classification Semantic Alignment
COADREAD-AA/EA-mRNA-DSS-4YR	COADREAD	mRNA	DSS	4	9	10	61	60	0.08	0.195198	0.135714	0.706602	0.707459	0.703889	0.692008	0.504444	0.68		Contrastive Classification Semantic Alignment
COADREAD-AA/EA-mRNA-DSS-5YR	COADREAD	mRNA	DSS	5	7	10	41	61	0.055	0.260419	0.142857	0.669953	0.67621	0.629286	0.670452	0.471429	0.562143		Fine-tuning algorithm 1
GBMLGG-AA/EA-mRNA-DSS-1YR	GBMLGG	mRNA	DSS	1	24	5	403	68	0.005	-0.049058	0.058	0.843446	0.841149	0.867083	0.821048	0.845833	0.94		Contrastive Classification Semantic Alignment
GBMLGG-AA/EA-mRNA-DSS-2YR	GBMLGG	mRNA	DSS	2	12	11	231	131	0	0.140181	0.05974	0.895472	0.898931	0.857576	0.89256	0.862879	0.920076		Fine-tuning algorithm 1
GBMLGG-AA/EA-mRNA-OS-1YR	GBMLGG	mRNA	OS	1	24	5	415	77	0.01	-0.032327	0.055662	0.849828	0.847997	0.8775	0.833967	0.843333	0.923333		Contrastive Classification Semantic Alignment
GBMLGG-AA/EA-mRNA-OS-2YR	GBMLGG	mRNA	OS	2	12	11	239	145	0.005	0.079213	0.056511	0.894644	0.897707	0.857576	0.890281	0.864015	0.924242		Fine-tuning algorithm 1
GBMLGG-AA/EA-mRNA-PFI-1YR	GBMLGG	mRNA	PFI	1	17	13	342	150	0.01	-0.01941	0.057471	0.838643	0.833845	0.907466	0.81881	0.920588	0.922172		Fine-tuning algorithm 1
GBMLGG-AA/EA-mRNA-PFI-2YR	GBMLGG	mRNA	PFI	2	10	18	179	223	0.01	-0.054809	0.065116	0.840439	0.837623	0.875556	0.820419	0.840556	0.894444		Fine-tuning algorithm 1
GBMLGG-AA/EA-Protein-DSS-1YR	GBMLGG	Protein	DSS	1	30	10	371	77	0.285714	0.073936	0.081967	0.823727	0.83054	0.742833	0.796506	0.6555	0.750833		Contrastive Classification Semantic Alignment
GBMLGG-AA/EA-Protein-DSS-2YR	GBMLGG	Protein	DSS	2	15	16	202	153	0.238095	0.174803	0.080311	0.873607	0.88003	0.782917	0.87035	0.593333	0.777917		Contrastive Classification Semantic Alignment
GBMLGG-AA/EA-Protein-OS-1YR	GBMLGG	Protein	OS	1	31	10	380	91	0.275132	0.079361	0.080078	0.824518	0.833879	0.721613	0.803674	0.65629	0.743548		Fine-tuning algorithm 1
GBMLGG-AA/EA-Protein-OS-2YR	GBMLGG	Protein	OS	2	15	17	209	170	0.26455	0.18315	0.077859	0.880406	0.886648	0.791373	0.876763	0.598039	0.777843		Contrastive Classification Semantic Alignment
GBMLGG-AA/EA-Protein-PFI-1YR	GBMLGG	Protein	PFI	1	22	20	293	178	0.275132	0.131602	0.081871	0.817001	0.827494	0.697273	0.79955	0.564773	0.687273		Contrastive Classification Semantic Alignment
GBMLGG-AA/EA-Protein-PFI-2YR	GBMLGG	Protein	PFI	2	10	29	150	245	0.227513	0.135065	0.089862	0.820894	0.823623	0.77	0.814758	0.623103	0.74069		Fine-tuning algorithm 1
HNSC-AA/EA-mRNA-DSS-2YR	HNSC	mRNA	DSS	2	12	14	198	81	0.11	-0.048382	0.085246	0.671223	0.687131	0.489881	0.661445	0.435119	0.521726		Fine-tuning algorithm 1
HNSC-AA/EA-mRNA-DSS-3YR	HNSC	mRNA	DSS	3	5	14	123	93	0.135	0.069865	0.080851	0.668356	0.670233	0.636429	0.654511	0.517143	0.563214		Fine-tuning algorithm 2
KIPAN-AA/EA-mRNA-DFI-2YR	KIPAN	mRNA	DFI	2	26	5	156	17	0.02	0.095833	0.151961	0.770629	0.824548	0.535385	0.815441	0.363846	0.651538		Contrastive Classification Semantic Alignment
KIPAN-AA/EA-mRNA-DFI-3YR	KIPAN	mRNA	DFI	3	13	5	118	21	0.005	0.137642	0.11465	0.733456	0.758959	0.633846	0.73178	0.300769	0.763077		Contrastive Classification Semantic Alignment
KIPAN-AA/EA-mRNA-DFI-4YR	KIPAN	mRNA	DFI	4	10	5	98	26	0.005	0.14267	0.107914	0.686679	0.711637	0.51	0.722429	0.489	0.536		Contrastive Classification Semantic Alignment
KIPAN-AA/EA-mRNA-DFI-5YR	KIPAN	mRNA	DFI	5	8	5	75	27	0.01	-0.043791	0.113043	0.680817	0.712469	0.48	0.702593	0.375	0.5725		Contrastive Classification Semantic Alignment
KIPAN-AA/EA-mRNA-DSS-1YR	KIPAN	mRNA	DSS	1	90	7	587	41	0.5	-0.136509	0.133793	0.806075	0.79656	0.867302	0.740767	0.668333	0.818968		Fine-tuning algorithm 1
KIPAN-AA/EA-mRNA-DSS-2YR	KIPAN	mRNA	DSS	2	49	9	469	69	0.485	-0.04331	0.097315	0.813761	0.814851	0.819728	0.775701	0.744898	0.780612		Fine-tuning algorithm 1
KIPAN-AA/EA-mRNA-DSS-3YR	KIPAN	mRNA	DSS	3	31	9	371	89	0.345	-0.036035	0.08	0.804261	0.801797	0.819892	0.778471	0.71362	0.786559		Contrastive Classification Semantic Alignment
KIPAN-AA/EA-mRNA-DSS-4YR	KIPAN	mRNA	DSS	4	23	9	290	104	0.08	-0.0303	0.075117	0.810371	0.81342	0.769807	0.799604	0.624396	0.7657		Contrastive Classification Semantic Alignment
KIPAN-AA/EA-mRNA-DSS-5YR	KIPAN	mRNA	DSS	5	15	10	206	116	0.055	-0.079747	0.072046	0.828121	0.835332	0.733	0.818482	0.652	0.736333		Fine-tuning algorithm 1
KIPAN-AA/EA-mRNA-OS-1YR	KIPAN	mRNA	OS	1	91	8	599	56	0.59	-0.134839	0.1313	0.781915	0.787677	0.765659	0.745382	0.547115	0.741552		Fine-tuning algorithm 1
KIPAN-AA/EA-mRNA-OS-2YR	KIPAN	mRNA	OS	2	50	10	479	96	0.34	-0.002193	0.094488	0.750609	0.75062	0.7672	0.700748	0.5866	0.7732		Contrastive Classification Semantic Alignment
KIPAN-AA/EA-mRNA-OS-3YR	KIPAN	mRNA	OS	3	32	12	377	128	0.215	-0.033739	0.080146	0.735121	0.732767	0.751302	0.705545	0.607422	0.702865		Contrastive Classification Semantic Alignment
KIPAN-AA/EA-mRNA-OS-4YR	KIPAN	mRNA	OS	4	24	12	296	152	0.045	-0.019671	0.07438	0.739494	0.744856	0.681597	0.712171	0.521701	0.582292		Contrastive Classification Semantic Alignment
KIPAN-AA/EA-mRNA-OS-5YR	KIPAN	mRNA	OS	5	15	17	212	174	0.055	-0.128523	0.076555	0.751583	0.762397	0.617059	0.735583	0.545294	0.622745		Contrastive Classification Semantic Alignment
KIPAN-AA/EA-mRNA-PFI-1YR	KIPAN	mRNA	PFI	1	86	12	540	98	0.63	0.012675	0.133152	0.769301	0.775915	0.717733	0.762031	0.536483	0.62156		Contrastive Classification Semantic Alignment
KIPAN-AA/EA-mRNA-PFI-2YR	KIPAN	mRNA	PFI	2	46	18	417	135	0.375	-0.004827	0.103896	0.78375	0.800803	0.681099	0.792656	0.595471	0.611292		Contrastive Classification Semantic Alignment
KIPAN-AA/EA-mRNA-PFI-3YR	KIPAN	mRNA	PFI	3	29	18	327	153	0.19	0.023548	0.089184	0.767161	0.782048	0.668487	0.781278	0.627395	0.64636		Fine-tuning algorithm 2
KIPAN-AA/EA-mRNA-PFI-4YR	KIPAN	mRNA	PFI	4	19	20	254	166	0.09	-0.045065	0.084967	0.773554	0.795011	0.560526	0.791909	0.473026	0.503158		Fine-tuning algorithm 1
KIPAN-AA/EA-mRNA-PFI-5YR	KIPAN	mRNA	PFI	5	11	21	181	174	0.125	-0.029326	0.082687	0.77681	0.79642	0.53658	0.78083	0.459524	0.557792		Contrastive Classification Semantic Alignment
KIPAN-AA/EA-Protein-DSS-1YR	KIPAN	Protein	DSS	1	73	7	502	39	0.253968	-0.032484	0.128824	0.782108	0.790385	0.736693	0.78224	0.556556	0.805039		Contrastive Classification Semantic Alignment
KIPAN-AA/EA-Protein-DSS-2YR	KIPAN	Protein	DSS	2	41	9	408	63	0.195767	0.033763	0.095969	0.787842	0.806913	0.642954	0.774772	0.551491	0.845393		Contrastive Classification Semantic Alignment
KIPAN-AA/EA-Protein-DSS-4YR	KIPAN	Protein	DSS	4	22	9	255	96	0.15873	0.000209	0.081152	0.761786	0.777678	0.576515	0.761144	0.406313	0.739141		Contrastive Classification Semantic Alignment
KIPAN-AA/EA-Protein-DSS-5YR	KIPAN	Protein	DSS	5	16	10	180	107	0.142857	0.015627	0.083067	0.779045	0.799935	0.5425	0.806264	0.400625	0.704063		Contrastive Classification Semantic Alignment
KIPAN-AA/EA-Protein-OS-1YR	KIPAN	Protein	OS	1	74	8	511	54	0.248677	0.03044	0.126739	0.757032	0.770198	0.67424	0.764621	0.583615	0.689611		Contrastive Classification Semantic Alignment
KIPAN-AA/EA-Protein-OS-2YR	KIPAN	Protein	OS	2	42	10	416	87	0.190476	0.01245	0.093694	0.712239	0.725164	0.610833	0.695315	0.485119	0.722024		Contrastive Classification Semantic Alignment
KIPAN-AA/EA-Protein-OS-4YR	KIPAN	Protein	OS	4	23	12	259	140	0.153439	0.020395	0.080645	0.706635	0.720152	0.551087	0.701327	0.396377	0.590399		Contrastive Classification Semantic Alignment
KIPAN-AA/EA-Protein-OS-5YR	KIPAN	Protein	OS	5	16	15	184	160	0.169312	0.108775	0.082667	0.73733	0.746391	0.631042	0.738434	0.476458	0.586458		Fine-tuning algorithm 1
KIPAN-AA/EA-Protein-PFI-1YR	KIPAN	Protein	PFI	1	68	13	458	91	0.243386	-0.081668	0.128571	0.72931	0.744334	0.631448	0.725686	0.467704	0.560747		Fine-tuning algorithm 1
KIPAN-AA/EA-Protein-PFI-2YR	KIPAN	Protein	PFI	2	38	18	356	128	0.216931	0.001141	0.103704	0.731945	0.7547	0.566301	0.74237	0.427266	0.520029		Fine-tuning algorithm 1
KIPAN-AA/EA-Protein-PFI-4YR	KIPAN	Protein	PFI	4	17	20	218	156	0.15873	0.03577	0.090024	0.756452	0.781284	0.484265	0.777007	0.408235	0.52		Contrastive Classification Semantic Alignment
KIPAN-AA/EA-Protein-PFI-5YR	KIPAN	Protein	PFI	5	11	21	153	164	0.15873	0.050956	0.091691	0.758665	0.782626	0.466234	0.786617	0.332035	0.438312		Contrastive Classification Semantic Alignment
KIRC-AA/EA-mRNA-DSS-5YR	KIRC	mRNA	DSS	5	8	5	130	91	0.065	-0.035477	0.055556	0.759613	0.770896	0.57875	0.749007	0.55	0.615		Contrastive Classification Semantic Alignment
KIRC-AA/EA-mRNA-OS-2YR	KIRC	mRNA	OS	2	22	5	313	76	0.07	-0.095516	0.064904	0.689596	0.700019	0.527727	0.667839	0.387727	0.462727		Contrastive Classification Semantic Alignment
KIRC-AA/EA-mRNA-OS-3YR	KIRC	mRNA	OS	3	16	7	255	103	0.05	0.017551	0.060367	0.70658	0.713271	0.583482	0.69688	0.489732	0.458036		Contrastive Classification Semantic Alignment
KIRC-AA/EA-mRNA-OS-4YR	KIRC	mRNA	OS	4	14	7	193	122	0.055	0.01353	0.0625	0.699614	0.711709	0.52551	0.693621	0.440816	0.581122		Contrastive Classification Semantic Alignment
KIRC-AA/EA-mRNA-OS-5YR	KIRC	mRNA	OS	5	8	10	133	138	0.06	-0.014805	0.062284	0.727319	0.734102	0.619375	0.722524	0.50625	0.515625		Fine-tuning algorithm 1
KIRC-AA/EA-mRNA-PFI-1YR	KIRC	mRNA	PFI	1	37	5	330	73	0.27	0.055985	0.094382	0.678582	0.690552	0.517297	0.667017	0.411892	0.528649		Fine-tuning algorithm 1
KIRC-AA/EA-mRNA-PFI-2YR	KIRC	mRNA	PFI	2	20	7	266	101	0.115	-0.028151	0.068528	0.738662	0.764029	0.388571	0.749706	0.516429	0.494286		Contrastive Classification Semantic Alignment
KIRC-AA/EA-mRNA-PFI-3YR	KIRC	mRNA	PFI	3	14	7	219	113	0.1	-0.104006	0.05949	0.730184	0.751693	0.429082	0.740839	0.521939	0.534184		Fine-tuning algorithm 2
KIRC-AA/EA-mRNA-PFI-4YR	KIRC	mRNA	PFI	4	10	9	162	123	0.1	0.059117	0.0625	0.738079	0.766431	0.352778	0.765851	0.442778	0.432778		Fine-tuning algorithm 2
KIRC-AA/EA-mRNA-PFI-5YR	KIRC	mRNA	PFI	5	5	10	109	129	0.13	-0.021208	0.059289	0.7412	0.765049	0.341	0.748933	0.461	0.418		Fine-tuning algorithm 2
KIRC-AA/EA-Protein-DSS-5YR	KIRC	Protein	DSS	5	8	5	113	88	0.164021	-0.113461	0.060748	0.745223	0.767805	0.43625	0.770178	0.57	0.65375		Fine-tuning algorithm 2
KIRC-AA/EA-Protein-OS-2YR	KIRC	Protein	OS	2	21	5	282	73	0.164021	-0.032573	0.068241	0.694406	0.71544	0.399524	0.689811	0.375714	0.529524		Contrastive Classification Semantic Alignment
KIRC-AA/EA-Protein-OS-3YR	KIRC	Protein	OS	3	16	7	227	98	0.137566	-0.002582	0.066092	0.690118	0.710469	0.422768	0.696031	0.5	0.640179		Contrastive Classification Semantic Alignment
KIRC-AA/EA-Protein-OS-4YR	KIRC	Protein	OS	4	14	7	172	117	0.153439	-0.026345	0.067742	0.679824	0.699898	0.417347	0.683482	0.527041	0.62602		Contrastive Classification Semantic Alignment
KIRC-AA/EA-Protein-OS-5YR	KIRC	Protein	OS	5	8	10	116	132	0.164021	-0.014389	0.067669	0.694363	0.709111	0.500625	0.72069	0.55625	0.618125		Fine-tuning algorithm 2
KIRC-AA/EA-Protein-PFI-1YR	KIRC	Protein	PFI	1	32	5	297	71	0.291005	-0.076708	0.091358	0.693095	0.707277	0.560312	0.690826	0.409062	0.552187		Fine-tuning algorithm 2
KIRC-AA/EA-Protein-PFI-2YR	KIRC	Protein	PFI	2	19	7	236	100	0.185185	-0.082005	0.071823	0.725259	0.747814	0.422932	0.742167	0.527068	0.633459		Fine-tuning algorithm 2
KIRC-AA/EA-Protein-PFI-3YR	KIRC	Protein	PFI	3	14	7	191	111	0.142857	-0.017327	0.065015	0.724295	0.744288	0.45	0.743934	0.59898	0.612245		Contrastive Classification Semantic Alignment
KIRC-AA/EA-Protein-PFI-4YR	KIRC	Protein	PFI	4	10	9	142	121	0.153439	-0.01025	0.067376	0.739972	0.762664	0.441111	0.760528	0.698889	0.685556		Contrastive Classification Semantic Alignment
KIRC-AA/EA-Protein-PFI-5YR	KIRC	Protein	PFI	5	5	10	92	127	0.185185	-0.000575	0.064103	0.728885	0.754733	0.336	0.76131	0.43	0.353		Contrastive Classification Semantic Alignment
KIRP-AA/EA-mRNA-DSS-2YR	KIRP	mRNA	DSS	2	25	5	115	15	0.07	0.102757	0.1875	0.930768	0.954957	0.8704	0.950522	0.8556	0.894		Contrastive Classification Semantic Alignment
KIRP-AA/EA-mRNA-DSS-3YR	KIRP	mRNA	DSS	3	13	5	79	15	0.01	0.030136	0.160714	0.920924	0.946667	0.87	0.935696	0.846154	0.900769		Contrastive Classification Semantic Alignment
KIRP-AA/EA-mRNA-DSS-4YR	KIRP	mRNA	DSS	4	9	5	62	18	0.02	0.001487	0.148936	0.908788	0.934722	0.823333	0.925717	0.805556	0.856667		Fine-tuning algorithm 1
KIRP-AA/EA-mRNA-DSS-5YR	KIRP	mRNA	DSS	5	6	5	43	20	0.015	0.155814	0.148649	0.940367	0.959593	0.853333	0.958721	0.718333	0.87		Fine-tuning algorithm 1
KIRP-AA/EA-mRNA-OS-2YR	KIRP	mRNA	OS	2	25	5	119	17	0.075	0.104386	0.180723	0.883112	0.885665	0.8848	0.860924	0.8556	0.9064		Fine-tuning algorithm 1
KIRP-AA/EA-mRNA-OS-3YR	KIRP	mRNA	OS	3	13	5	82	20	0.015	-0.045142	0.15	0.805032	0.799177	0.843077	0.774543	0.84	0.893846		Contrastive Classification Semantic Alignment
KIRP-AA/EA-mRNA-OS-4YR	KIRP	mRNA	OS	4	9	5	65	24	0.005	-0.092332	0.135922	0.809576	0.814487	0.788889	0.809038	0.801111	0.825556		Fine-tuning algorithm 1
KIRP-AA/EA-mRNA-OS-5YR	KIRP	mRNA	OS	5	6	7	46	29	0.005	0.202752	0.147727	0.731544	0.754498	0.627381	0.734708	0.57381	0.686905		Fine-tuning algorithm 1
KIRP-AA/EA-mRNA-PFI-1YR	KIRP	mRNA	PFI	1	45	7	163	21	0.04	-0.010466	0.220339	0.861633	0.897064	0.731587	0.874189	0.682381	0.723016		Fine-tuning algorithm 1
KIRP-AA/EA-mRNA-PFI-2YR	KIRP	mRNA	PFI	2	23	11	107	29	0.035	0.038853	0.2	0.797779	0.816935	0.759486	0.783387	0.679644	0.751976		Fine-tuning algorithm 1
KIRP-AA/EA-mRNA-PFI-3YR	KIRP	mRNA	PFI	3	12	11	70	33	0.03	-0.015284	0.18254	0.795759	0.81303	0.757576	0.790087	0.664773	0.75		Fine-tuning algorithm 1
KIRP-AA/EA-mRNA-PFI-4YR	KIRP	mRNA	PFI	4	8	11	55	36	0.025	0.051793	0.172727	0.743921	0.76947	0.622159	0.760833	0.6625	0.664205		Fine-tuning algorithm 1
KIRP-AA/EA-mRNA-PFI-5YR	KIRP	mRNA	PFI	5	5	11	39	38	0.02	0.069411	0.172043	0.738752	0.755904	0.652727	0.722807	0.651818	0.655455		Fine-tuning algorithm 1
KIRP-AA/EA-Protein-DSS-2YR	KIRP	Protein	DSS	2	18	5	88	10	0.063492	0.168115	0.190083	0.751038	0.77375	0.704444	0.791023	0.704444	0.828333		Contrastive Classification Semantic Alignment
KIRP-AA/EA-Protein-DSS-3YR	KIRP	Protein	DSS	3	12	5	63	10	0.074074	0.133655	0.188889	0.711156	0.722143	0.681667	0.75373	0.653333	0.841667		Contrastive Classification Semantic Alignment
KIRP-AA/EA-Protein-DSS-4YR	KIRP	Protein	DSS	4	8	5	49	13	0.121693	0.216892	0.173333	0.705068	0.72865	0.6275	0.787991	0.52	0.81625		Contrastive Classification Semantic Alignment
KIRP-AA/EA-Protein-DSS-5YR	KIRP	Protein	DSS	5	7	5	34	15	0.195767	0.258105	0.196721	0.726037	0.751765	0.638571	0.807843	0.555714	0.92		Contrastive Classification Semantic Alignment
KIRP-AA/EA-Protein-OS-2YR	KIRP	Protein	OS	2	18	5	90	11	0.084656	0.172698	0.185484	0.751071	0.776111	0.695	0.776465	0.708333	0.848889		Contrastive Classification Semantic Alignment
KIRP-AA/EA-Protein-PFI-1YR	KIRP	Protein	PFI	1	32	8	117	16	0.047619	-0.0809	0.231214	0.702699	0.716613	0.689258	0.728312	0.640625	0.685937		Fine-tuning algorithm 1
KIRP-AA/EA-Protein-PFI-2YR	KIRP	Protein	PFI	2	16	11	79	23	0.042328	0.082664	0.209302	0.669226	0.655531	0.72358	0.640011	0.58892	0.745739		Fine-tuning algorithm 1
KIRP-AA/EA-Protein-PFI-3YR	KIRP	Protein	PFI	3	10	11	53	27	0.042328	0.053625	0.207921	0.659774	0.646401	0.675909	0.640566	0.439545	0.715909		Fine-tuning algorithm 1
LGG-AA/EA-mRNA-PFI-2YR	LGG	mRNA	PFI	2	10	9	168	116	0	0.060845	0.062706	0.778274	0.775372	0.790556	0.775698	0.653333	0.771111		Fine-tuning algorithm 1
LGG-AA/EA-Protein-PFI-2YR	LGG	Protein	PFI	2	8	8	134	92	0.042328	0.106913	0.066116	0.676004	0.676334	0.672656	0.666779	0.510156	0.73125		Contrastive Classification Semantic Alignment
LUAD-AA/EA-mRNA-DSS-1YR	LUAD	mRNA	DSS	1	43	5	323	26	0.035	0.081617	0.120907	0.70583	0.674548	0.86907	0.643606	0.936977	0.917674		Fine-tuning algorithm 1
LUSC-AA/EA-mRNA-DSS-2YR	LUSC	mRNA	DSS	2	11	5	187	47	0	0.010207	0.064	0.651389	0.628735	0.858182	0.614131	0.856364	0.84		Fine-tuning algorithm 1
LUSC-AA/EA-Protein-DSS-4YR	LUSC	Protein	DSS	4	5	6	64	48	0.042328	0.12213	0.089431	0.65004	0.652702	0.621667	0.705452	0.37	0.655		Contrastive Classification Semantic Alignment
LUSC-AA/EA-Protein-OS-4YR	LUSC	Protein	OS	4	5	10	73	98	0.05291	0.132701	0.080645	0.653704	0.658841	0.554	0.680731	0.337	0.618		Contrastive Classification Semantic Alignment
OV-AA/EA-mRNA-DSS-2YR	OV	mRNA	DSS	2	13	6	147	40	0.055	0.169557	0.092233	0.662928	0.650017	0.747436	0.627585	0.69359	0.726282		Fine-tuning algorithm 1
OV-AA/EA-mRNA-OS-2YR	OV	mRNA	OS	2	13	6	159	52	0.08	0.109719	0.082609	0.660646	0.652679	0.721795	0.623803	0.691667	0.709615		Fine-tuning algorithm 1
OV-AA/EA-Protein-DSS-3YR	OV	Protein	DSS	3	10	12	163	90	0.164021	0.041475	0.08	0.656721	0.661009	0.577917	0.652931	0.404167	0.505833		Fine-tuning algorithm 1
OV-AA/EA-Protein-OS-3YR	OV	Protein	OS	3	10	13	176	103	0.15873	0.026361	0.076159	0.659376	0.661251	0.596154	0.648687	0.314231	0.539231		Fine-tuning algorithm 1
OV-AA/EA-Protein-OS-4YR	OV	Protein	OS	4	7	15	119	144	0.148148	0.006872	0.077193	0.676435	0.686721	0.501905	0.678093	0.321905	0.441429		Fine-tuning algorithm 1
PanGI-AA/EA-mRNA-DSS-2YR	PanGI	mRNA	DSS	2	29	17	348	131	0.04	0.193789	0.087619	0.70654	0.692126	0.82789	0.648346	0.653347	0.791582		Contrastive Classification Semantic Alignment
PanGI-AA/EA-mRNA-DSS-3YR	PanGI	mRNA	DSS	3	15	18	180	144	0.035	0.120952	0.092437	0.704948	0.69831	0.787593	0.663611	0.617222	0.773889		Contrastive Classification Semantic Alignment
PanGI-AA/EA-mRNA-DSS-4YR	PanGI	mRNA	DSS	4	11	18	88	153	0.035	0.146543	0.107407	0.730646	0.726716	0.760354	0.711698	0.546465	0.707071		Fine-tuning algorithm 1
PanGI-AA/EA-mRNA-DSS-5YR	PanGI	mRNA	DSS	5	9	18	55	157	0.03	0.164737	0.112971	0.742951	0.750834	0.680556	0.743602	0.469444	0.624074		Fine-tuning algorithm 1
PanGI-AA/EA-mRNA-OS-2YR	PanGI	mRNA	OS	2	29	19	364	209	0.075	0.045349	0.077295	0.6871	0.682873	0.741742	0.650112	0.592468	0.662523		Contrastive Classification Semantic Alignment
PanGI-AA/EA-mRNA-OS-3YR	PanGI	mRNA	OS	3	15	21	189	237	0.09	0.10123	0.077922	0.704303	0.700579	0.762698	0.66272	0.610794	0.793651		Contrastive Classification Semantic Alignment
PanGI-AA/EA-mRNA-OS-4YR	PanGI	mRNA	OS	4	11	21	94	257	0.05	0.15534	0.083551	0.716665	0.710738	0.763853	0.707819	0.500216	0.644372		Fine-tuning algorithm 1
PanGI-AA/EA-mRNA-OS-5YR	PanGI	mRNA	OS	5	9	22	58	267	0.075	0.145879	0.087079	0.712749	0.716641	0.664394	0.695293	0.429545	0.57298		Fine-tuning algorithm 1
PanGI-AA/EA-mRNA-PFI-1YR	PanGI	mRNA	PFI	1	54	19	578	152	0.075	0.002005	0.090909	0.652042	0.646203	0.710721	0.619647	0.665789	0.7923		Contrastive Classification Semantic Alignment
PanGI-AA/EA-mRNA-PFI-3YR	PanGI	mRNA	PFI	3	11	28	152	254	0.025	0.16136	0.08764	0.656503	0.649864	0.747727	0.612461	0.476461	0.676623		Contrastive Classification Semantic Alignment
PanGI-AA/EA-mRNA-PFI-4YR	PanGI	mRNA	PFI	4	8	29	78	265	0.05	0.048679	0.097368	0.663058	0.667579	0.629526	0.658145	0.370259	0.665733		Contrastive Classification Semantic Alignment
PanGI-AA/EA-mRNA-PFI-5YR	PanGI	mRNA	PFI	5	6	30	51	266	0.07	-0.013917	0.101983	0.668617	0.683669	0.553333	0.671023	0.459722	0.549722		Fine-tuning algorithm 1
PanGI-AA/EA-Protein-DSS-4YR	PanGI	Protein	DSS	4	5	10	70	114	0.031746	-0.001117	0.075377	0.685774	0.691322	0.624	0.683609	0.562	0.689		Fine-tuning algorithm 1
PanGI-AA/EA-Protein-OS-2YR	PanGI	Protein	OS	2	21	10	291	169	0.095238	0.093811	0.063136	0.664693	0.665471	0.654762	0.646883	0.499762	0.641429		Contrastive Classification Semantic Alignment
PanGI-AA/EA-Protein-OS-3YR	PanGI	Protein	OS	3	9	12	146	195	0.068783	0.030507	0.058011	0.699899	0.702608	0.640278	0.671091	0.55463	0.631481		Fine-tuning algorithm 1
PanGI-AA/EA-Protein-OS-4YR	PanGI	Protein	OS	4	5	12	76	213	0.05291	0.036186	0.055556	0.728936	0.732184	0.6825	0.716114	0.594167	0.7825		Fine-tuning algorithm 1
PanGyn-AA/EA-mRNA-DFI-2YR	PanGyn	mRNA	DFI	2	49	16	284	96	0.04	-0.041926	0.146067	0.707144	0.708365	0.698278	0.664576	0.683227	0.705548		Fine-tuning algorithm 2
PanGyn-AA/EA-mRNA-DFI-3YR	PanGyn	mRNA	DFI	3	27	23	190	120	0.05	0.00335	0.138889	0.725537	0.721221	0.75628	0.710923	0.78132	0.788728		Fine-tuning algorithm 1
PanGyn-AA/EA-mRNA-DFI-4YR	PanGyn	mRNA	DFI	4	22	25	134	129	0.025	0.031625	0.151613	0.764814	0.760737	0.788818	0.742977	0.773273	0.785364		Fine-tuning algorithm 1
PanGyn-AA/EA-mRNA-DSS-1YR	PanGyn	mRNA	DSS	1	135	8	638	29	0.16	-0.035388	0.176543	0.687051	0.663593	0.774167	0.585761	0.626991	0.692361		Contrastive Classification Semantic Alignment
PanGyn-AA/EA-mRNA-DSS-2YR	PanGyn	mRNA	DSS	2	87	18	457	76	0.165	0.007449	0.164577	0.690754	0.68344	0.729151	0.623706	0.597637	0.781833		Contrastive Classification Semantic Alignment
PanGyn-AA/EA-mRNA-DSS-3YR	PanGyn	mRNA	DSS	3	58	25	314	120	0.05	0.160331	0.160542	0.701131	0.700762	0.703103	0.674646	0.632448	0.714828		Contrastive Classification Semantic Alignment
PanGyn-AA/EA-mRNA-DSS-4YR	PanGyn	mRNA	DSS	4	40	32	226	148	0.12	0.063976	0.161435	0.700201	0.711469	0.648711	0.680525	0.569844	0.593945		Fine-tuning algorithm 1
PanGyn-AA/EA-mRNA-DSS-5YR	PanGyn	mRNA	DSS	5	30	36	151	166	0.13	-0.007479	0.172324	0.712469	0.717971	0.685	0.698342	0.631528	0.695093		Contrastive Classification Semantic Alignment
PanGyn-AA/EA-mRNA-OS-2YR	PanGyn	mRNA	OS	2	87	19	473	106	0.175	-0.048357	0.154745	0.666344	0.651539	0.744767	0.603352	0.620327	0.776588		Contrastive Classification Semantic Alignment
PanGyn-AA/EA-mRNA-OS-3YR	PanGyn	mRNA	OS	3	58	27	325	160	0.09	0.060616	0.149123	0.664118	0.660473	0.688346	0.639129	0.634962	0.724489		Contrastive Classification Semantic Alignment
PanGyn-AA/EA-mRNA-OS-4YR	PanGyn	mRNA	OS	4	40	35	230	199	0.12	0.09836	0.14881	0.676468	0.686009	0.620071	0.671924	0.535393	0.59175		Contrastive Classification Semantic Alignment
PanGyn-AA/EA-mRNA-OS-5YR	PanGyn	mRNA	OS	5	30	39	154	221	0.1	-0.001947	0.155405	0.698485	0.703347	0.660897	0.681696	0.616154	0.686282		Contrastive Classification Semantic Alignment
PanGyn-AA/EA-mRNA-PFI-1YR	PanGyn	mRNA	PFI	1	124	19	582	111	0.27	0.034884	0.171053	0.670725	0.658634	0.735357	0.605201	0.672623	0.761895		Contrastive Classification Semantic Alignment
PanGyn-AA/EA-mRNA-PFI-2YR	PanGyn	mRNA	PFI	2	68	40	350	227	0.265	-0.0356	0.157664	0.708387	0.710323	0.694743	0.678443	0.643033	0.703824		Contrastive Classification Semantic Alignment
PanGyn-AA/EA-mRNA-PFI-3YR	PanGyn	mRNA	PFI	3	43	47	228	265	0.24	0.014973	0.154374	0.734875	0.731603	0.752425	0.705506	0.69671	0.761282		Contrastive Classification Semantic Alignment
PanGyn-AA/EA-mRNA-PFI-4YR	PanGyn	mRNA	PFI	4	31	53	159	281	0.22	0.016257	0.160305	0.761458	0.75408	0.801765	0.727202	0.705295	0.751309		Contrastive Classification Semantic Alignment
PanGyn-AA/EA-mRNA-PFI-5YR	PanGyn	mRNA	PFI	5	26	53	101	289	0.175	0.014627	0.168443	0.796963	0.805052	0.744376	0.776568	0.650653	0.750544		Contrastive Classification Semantic Alignment
PanGyn-AA/EA-Protein-DFI-1YR	PanGyn	Protein	DFI	1	71	6	422	46	0.179894	-0.078241	0.141284	0.650045	0.659716	0.553286	0.682413	0.626291	0.676056		Fine-tuning algorithm 2
PanGyn-AA/EA-Protein-DFI-2YR	PanGyn	Protein	DFI	2	39	13	260	123	0.142857	-0.073489	0.11954	0.734306	0.742367	0.635897	0.726986	0.79142	0.751085		Fine-tuning algorithm 2
PanGyn-AA/EA-Protein-DFI-3YR	PanGyn	Protein	DFI	3	20	21	166	158	0.148148	0.030712	0.112329	0.73207	0.748158	0.592738	0.739092	0.727619	0.675		Fine-tuning algorithm 2
PanGyn-AA/EA-Protein-DFI-4YR	PanGyn	Protein	DFI	4	17	22	116	168	0.164021	0.074511	0.120743	0.759203	0.76836	0.667781	0.767436	0.710829	0.656684		Fine-tuning algorithm 2
PanGyn-AA/EA-Protein-DFI-5YR	PanGyn	Protein	DFI	5	14	22	76	175	0.153439	0.058765	0.125436	0.788235	0.806372	0.632143	0.796556	0.719318	0.661364		Fine-tuning algorithm 2
PanGyn-AA/EA-Protein-DSS-1YR	PanGyn	Protein	DSS	1	107	10	626	24	0.232804	0.112778	0.152542	0.690942	0.71673	0.695794	0.654133	0.561776	0.714299		Fine-tuning algorithm 1
PanGyn-AA/EA-Protein-DSS-2YR	PanGyn	Protein	DSS	2	66	19	454	73	0.222222	0.104115	0.138889	0.682322	0.682827	0.693102	0.635285	0.552073	0.749721		Contrastive Classification Semantic Alignment
PanGyn-AA/EA-Protein-DSS-3YR	PanGyn	Protein	DSS	3	42	25	321	124	0.238095	0.126767	0.130859	0.669754	0.668881	0.661571	0.634947	0.509381	0.652667		Contrastive Classification Semantic Alignment
PanGyn-AA/EA-Protein-DSS-4YR	PanGyn	Protein	DSS	4	29	31	230	160	0.227513	0.109102	0.133333	0.7093	0.701664	0.758565	0.677171	0.633315	0.734983		Fine-tuning algorithm 1
PanGyn-AA/EA-Protein-DSS-5YR	PanGyn	Protein	DSS	5	20	34	160	187	0.216931	0.149701	0.134663	0.721528	0.726009	0.719706	0.700889	0.587941	0.678382		Contrastive Classification Semantic Alignment
PanGyn-AA/EA-Protein-OS-2YR	PanGyn	Protein	OS	2	66	21	472	99	0.222222	0.120871	0.132219	0.65974	0.655287	0.685426	0.619996	0.574747	0.729834		Contrastive Classification Semantic Alignment
PanGyn-AA/EA-Protein-OS-3YR	PanGyn	Protein	OS	3	42	28	336	156	0.243386	0.100057	0.124555	0.660107	0.657177	0.667304	0.621362	0.488818	0.665604		Contrastive Classification Semantic Alignment
PanGyn-AA/EA-Protein-OS-4YR	PanGyn	Protein	OS	4	29	35	236	203	0.248677	0.164805	0.127237	0.700691	0.692504	0.754631	0.665317	0.566847	0.709852		Contrastive Classification Semantic Alignment
PanGyn-AA/EA-Protein-OS-5YR	PanGyn	Protein	OS	5	20	39	165	235	0.26455	0.191066	0.12854	0.686048	0.68968	0.671026	0.669862	0.537564	0.655833		Contrastive Classification Semantic Alignment
PanGyn-AA/EA-Protein-PFI-1YR	PanGyn	Protein	PFI	1	95	22	550	127	0.26455	0.053836	0.147355	0.663739	0.669404	0.635359	0.633168	0.645742	0.69622		Contrastive Classification Semantic Alignment
PanGyn-AA/EA-Protein-PFI-2YR	PanGyn	Protein	PFI	2	50	38	317	260	0.222222	0.032337	0.132331	0.707826	0.719301	0.627921	0.705066	0.695605	0.7195		Fine-tuning algorithm 2
PanGyn-AA/EA-Protein-PFI-3YR	PanGyn	Protein	PFI	3	29	46	195	314	0.232804	0.138609	0.128425	0.730086	0.734606	0.699775	0.714575	0.692654	0.726237		Contrastive Classification Semantic Alignment
PanGyn-AA/EA-Protein-PFI-4YR	PanGyn	Protein	PFI	4	21	50	136	329	0.238095	0.16174	0.132463	0.765051	0.760881	0.801857	0.736119	0.721048	0.776762		Fine-tuning algorithm 1
PanGyn-AA/EA-Protein-PFI-5YR	PanGyn	Protein	PFI	5	17	50	90	340	0.232804	0.07177	0.134809	0.780494	0.787846	0.713824	0.760672	0.672118	0.717412		Fine-tuning algorithm 1
PanSCC-AA/EA-mRNA-DSS-1YR	PanSCC	mRNA	DSS	1	90	22	1055	130	0.11	-0.046027	0.086353	0.680321	0.678727	0.686843	0.666312	0.643207	0.706364		Fine-tuning algorithm 1
PanSCC-AA/EA-mRNA-DSS-2YR	PanSCC	mRNA	DSS	2	44	35	627	259	0.08	0.010274	0.081865	0.678539	0.672265	0.735455	0.659334	0.702857	0.742403		Fine-tuning algorithm 2
PanSCC-AA/EA-mRNA-DSS-3YR	PanSCC	mRNA	DSS	3	29	36	391	310	0.05	0.038036	0.084856	0.682867	0.677412	0.742433	0.669701	0.740517	0.777299		Contrastive Classification Semantic Alignment
PanSCC-AA/EA-mRNA-DSS-4YR	PanSCC	mRNA	DSS	4	21	40	272	326	0.035	-0.011133	0.092564	0.663548	0.657142	0.751607	0.649153	0.71369	0.790179		Contrastive Classification Semantic Alignment
PanSCC-AA/EA-mRNA-DSS-5YR	PanSCC	mRNA	DSS	5	18	40	182	336	0.07	0.067309	0.100694	0.67169	0.66194	0.763542	0.642813	0.676528	0.827708		Contrastive Classification Semantic Alignment
PanSCC-AA/EA-mRNA-PFI-1YR	PanSCC	mRNA	PFI	1	79	37	979	290	0.065	0.024653	0.083755	0.654306	0.652427	0.667875	0.637912	0.633305	0.677592		Fine-tuning algorithm 1
PanSCC-AA/EA-Protein-DSS-3YR	PanSCC	Protein	DSS	3	20	23	258	201	0.100529	0.043005	0.085657	0.666383	0.667376	0.633043	0.643173	0.448696	0.537935		Fine-tuning algorithm 1
PanSCC-AA/EA-Protein-DSS-4YR	PanSCC	Protein	DSS	4	14	27	193	213	0.05291	-0.001229	0.091723	0.660382	0.665081	0.592196	0.657143	0.453968	0.512698		Fine-tuning algorithm 1
PanSCC-AA/EA-Protein-OS-4YR	PanSCC	Protein	OS	4	14	39	206	356	0.095238	0.062219	0.086179	0.653411	0.660894	0.55522	0.647295	0.400366	0.552198		Contrastive Classification Semantic Alignment
PanSCC-AA/EA-Protein-PFI-3YR	PanSCC	Protein	PFI	3	17	33	238	303	0.079365	-0.021359	0.084602	0.657205	0.656366	0.647415	0.632993	0.505348	0.599198		Fine-tuning algorithm 1
PRAD-AA/EA-mRNA-PFI-4YR	PRAD	mRNA	PFI	4	22	6	74	69	0.115	0.03532	0.163743	0.70334	0.704759	0.707197	0.71087	0.747727	0.799621		Contrastive Classification Semantic Alignment
PRAD-AA/EA-mRNA-PFI-5YR	PRAD	mRNA	PFI	5	15	6	47	73	0.105	0.091037	0.148936	0.713699	0.721014	0.698333	0.733212	0.684444	0.808333		Contrastive Classification Semantic Alignment
SARC-AA/EA-mRNA-DSS-3YR	SARC	mRNA	DSS	3	6	5	95	49	0.025	0.173987	0.070968	0.651989	0.643867	0.733333	0.630752	0.36	0.573333		Fine-tuning algorithm 1
SARC-AA/EA-mRNA-DSS-4YR	SARC	mRNA	DSS	4	5	5	67	56	0.025	0.137073	0.075188	0.666906	0.66963	0.648	0.665538	0.224	0.606		Contrastive Classification Semantic Alignment
SARC-AA/EA-mRNA-OS-2YR	SARC	mRNA	OS	2	10	5	138	43	0.02	0.045239	0.076531	0.665301	0.677705	0.559	0.671773	0.335	0.487		Fine-tuning algorithm 1
SARC-AA/EA-mRNA-OS-3YR	SARC	mRNA	OS	3	6	6	98	57	0.02	0.071311	0.071856	0.669246	0.667248	0.7	0.672512	0.444444	0.611111		Contrastive Classification Semantic Alignment
SARC-AA/EA-mRNA-OS-4YR	SARC	mRNA	OS	4	5	6	69	66	0.035	0.131449	0.075342	0.688626	0.688581	0.705	0.680567	0.428333	0.573333		Contrastive Classification Semantic Alignment
SARC-AA/EA-Protein-OS-2YR	SARC	Protein	OS	2	7	5	122	40	0.021164	0.036428	0.068966	0.660276	0.66376	0.627143	0.64625	0.397143	0.71		Contrastive Classification Semantic Alignment
STAD-AA/EA-mRNA-DSS-2YR	STAD	mRNA	DSS	2	5	5	76	49	0.04	0.114021	0.074074	0.657339	0.637889	0.876	0.635728	0.846	0.948		Fine-tuning algorithm 1
STAD-AA/EA-mRNA-PFI-2YR	STAD	mRNA	PFI	2	5	6	65	78	0.075	0.088834	0.071429	0.682041	0.682298	0.675	0.677465	0.631667	0.838333		Fine-tuning algorithm 1
UCEC-AA/EA-mRNA-DSS-2YR	UCEC	mRNA	DSS	2	58	8	219	20	0.02	-0.087507	0.216393	0.69374	0.671187	0.738039	0.646918	0.668211	0.672091		Fine-tuning algorithm 1
UCEC-AA/EA-mRNA-DSS-3YR	UCEC	mRNA	DSS	3	37	12	147	30	0.025	0.06552	0.216814	0.734356	0.71339	0.761036	0.701769	0.757995	0.775901		Fine-tuning algorithm 1
UCEC-AA/EA-mRNA-DSS-4YR	UCEC	mRNA	DSS	4	25	15	110	32	0.055	-0.048716	0.21978	0.735887	0.723395	0.7308	0.705554	0.736267	0.738133		Fine-tuning algorithm 1
UCEC-AA/EA-mRNA-DSS-5YR	UCEC	mRNA	DSS	5	19	16	72	33	0.115	0.053384	0.25	0.714118	0.720244	0.669901	0.710732	0.780099	0.767928		Fine-tuning algorithm 2
UCEC-AA/EA-mRNA-OS-2YR	UCEC	mRNA	OS	2	58	9	220	33	0.04	0.014651	0.209375	0.653636	0.640461	0.705268	0.623306	0.71408	0.696073		Fine-tuning algorithm 1
UCEC-AA/EA-mRNA-OS-3YR	UCEC	mRNA	OS	3	37	14	148	48	0.035	0.078132	0.206478	0.662306	0.636416	0.749228	0.621664	0.72278	0.717375		Fine-tuning algorithm 1
UCEC-AA/EA-mRNA-OS-4YR	UCEC	mRNA	OS	4	25	18	110	52	0.09	0.132037	0.209756	0.676862	0.658252	0.713333	0.631093	0.682889	0.706667		Fine-tuning algorithm 1
UCEC-AA/EA-mRNA-OS-5YR	UCEC	mRNA	OS	5	19	19	72	54	0.1	0.043106	0.231707	0.696666	0.706803	0.660111	0.687744	0.694598	0.708726		Fine-tuning algorithm 1
UCEC-AA/EA-mRNA-PFI-3YR	UCEC	mRNA	PFI	3	30	24	128	73	0.085	0.151889	0.211765	0.661419	0.633455	0.73875	0.61791	0.708056	0.754236		Fine-tuning algorithm 1
UCEC-AA/EA-mRNA-PFI-4YR	UCEC	mRNA	PFI	4	21	28	93	79	0.17	0.150411	0.221719	0.677627	0.647911	0.751276	0.633456	0.705867	0.735544		Fine-tuning algorithm 1
UCEC-AA/EA-mRNA-PFI-5YR	UCEC	mRNA	PFI	5	17	28	60	80	0.135	0.074807	0.243243	0.67126	0.675094	0.650315	0.649344	0.620483	0.672059		Fine-tuning algorithm 1
UCEC-AA/EA-Protein-DSS-2YR	UCEC	Protein	DSS	2	46	7	178	18	0.111111	-0.005858	0.212851	0.69683	0.688109	0.697516	0.634675	0.427329	0.739286		Fine-tuning algorithm 1
UCEC-AA/EA-Protein-DSS-3YR	UCEC	Protein	DSS	3	27	10	122	26	0.116402	0.171773	0.2	0.679791	0.655895	0.709815	0.611854	0.45037	0.763333		Fine-tuning algorithm 1
UCEC-AA/EA-Protein-DSS-4YR	UCEC	Protein	DSS	4	19	12	90	28	0.10582	0.104448	0.208054	0.687466	0.659127	0.72807	0.596845	0.647149	0.736623		Fine-tuning algorithm 1
UCEC-AA/EA-Protein-OS-2YR	UCEC	Protein	OS	2	46	8	179	30	0.100529	0.008455	0.205323	0.664965	0.673957	0.619293	0.653175	0.427446	0.697826		Contrastive Classification Semantic Alignment
UCEC-AA/EA-Protein-OS-4YR	UCEC	Protein	OS	4	19	15	90	45	0.116402	0.10465	0.201183	0.661078	0.649988	0.691053	0.642901	0.552105	0.715965		Fine-tuning algorithm 1
UCEC-AA/EA-Protein-OS-5YR	UCEC	Protein	OS	5	14	15	59	47	0.111111	0.004789	0.214815	0.6577	0.653444	0.662857	0.636639	0.565476	0.729286		Fine-tuning algorithm 1
UCEC-AA/EA-Protein-PFI-3YR	UCEC	Protein	PFI	3	23	20	105	62	0.111111	0.157028	0.204762	0.659704	0.656636	0.66087	0.637972	0.586196	0.657065		Fine-tuning algorithm 1
UCEC-AA/EA-Protein-PFI-4YR	UCEC	Protein	PFI	4	17	22	76	65	0.084656	0.196861	0.216667	0.668341	0.646204	0.735829	0.594302	0.654679	0.804813		Fine-tuning algorithm 1

### Sheet: Two additional learning tasks
Machine Learning Task	Cancer Type	Feature Type	Clinical Outcome Endpoint	Event Time Threshold (Year)	AA-Positive	AA-Negative	EA-Positive	EA-Negative	Proportion of Differentially Expressed Features between Racial Groups	Pearson correlation coefficient between the logistic regression parameters for the AA and EA groups	Proportion of AA patients	AUROC for Mixture 0	AUROC for Mixture 1	AUROC for Mixture 2	AUROC for Independent 1	AUROC for Independent 2	AUROC for Transfer Learning	Figure	Transfer Learning Method
MM-AA/EA-mRNA-OS-3YR	MM	mRNA	OS	3	28	33	176	139	0.015	-0.028986	0.162234	0.73901	0.759716	0.631493	0.781902	0.62105	0.691991	Supplementary Fig. 4B	Fine-tuning algorithm 2
Machine Learning Task	Cancer Type	Feature Type	Clinical Outcome Endpoint	Event Time Threshold (Year)	EAA-Positive	EAA-Negative	EA-Positive	EA-Negative	Proportion of Differentially Expressed Features between Racial Groups	Pearson correlation coefficient between the logistic regression parameters for the EAA and EA groups	Proportion of EAA patients	AUROC for Mixture 0	AUROC for Mixture 1	AUROC for Mixture 2	AUROC for Independent 1	AUROC for Independent 2	AUROC for Transfer Learning	Figure	Transfer Learning Method
STAD-EAA/EA-Protein-DSS-1YR	STAD	Protein	DSS	1	42	11	151	16	0.05291	0.0174	0.240909	0.668106	0.700124	0.615801	0.713162	0.587662	0.680736	Supplementary Fig. 4A	Fine-tuning algorithm 1

### Sheet: Cancer Type Abbreviation
Abbreviation	Cancer Type
ACC	Adrenocortical carcinoma
BLCA	Bladder urothelial carcinoma
BRCA	Breast invasive carcinoma
CESC	Cervical and endocervical cancers
CHOL	Cholangiocarcinoma
COAD	Colon adenocarcinoma
DLBC	Lymphoid Neoplasm Diffuse Large B-cell Lymphoma
ESCA	Esophageal carcinoma
GBM	Glioblastoma multiforme
HNSC	Head and Neck squamous cell carcinoma
KICH	Kidney Chromophobe
KIRC	Kidney renal clear cell carcinoma
KIRP	Kidney renal papillary cell carcinoma
LAML	Acute Myeloid Leukemia
LGG	Brain Lower Grade Glioma
LIHC	Liver hepatocellular carcinoma
LUAD	Lung adenocarcinoma
LUSC	Lung squamous cell carcinoma
MESO	Mesothelioma
OV	Ovarian serous cystadenocarcinoma
PAAD	Pancreatic adenocarcinoma
PCPG	Pheochromocytoma and Paraganglioma
PRAD	Prostate adenocarcinoma
READ	Rectum adenocarcinoma
SARC	Sarcoma
SKCM	Skin Cutaneous Melanoma
STAD	Stomach adenocarcinoma
TGCT	Testicular Germ Cell Tumors
THCA	Thyroid carcinoma
THYM	Thymoma
UCEC	Uterine Corpus Endometrial Carcinoma
UCS	Uterine Carcinosarcoma
UVM	Uveal Melanoma
COADREAD	Colorectal adenocarcinoma (COAD+READ)
GBMLGG	Glioma (GBM+LGG)
STES	Stomach and Esophageal carcinoma
PanGyn	Pan-gynecological cancers (OV+CESC+USC+UCEC)
PanGI	Pan-gastrointestinal cancers (COAD+READ+STAD+ESCA)
PanSCC	Pan-squamous cancers (LUSC+HNSC+ESCA+CESC+BLCA)
KIPAN	Pan-kidney cancers (KICH+KIRC+KIRP)
MM	Multiple Myeloma
